# SIGNAL-seq: Multimodal Single-cell Inter- and Intra-cellular Signalling Analysis

**DOI:** 10.1101/2024.02.23.581433

**Authors:** James W. Opzoomer, Rhianna O’Sullivan, Jahangir Sufi, Ralitsa Madsen, Xiao Qin, Ewa Basiarz, Christopher J. Tape

## Abstract

We present SIGNAL-seq (Split-pool Indexing siG-Nalling AnaLysis by sequencing): a multiplexed split-pool combinatorial barcoding method that simultaneously measures RNA and post-translational modifications (PTMs) in fixed single cells from 3D models. SIGNAL-seq PTM measurements are equivalent to mass cytometry and RNA gene detection is analogous to split-pool barcoding scRNA-seq. By measuring both mRNA ligand-receptor pairs and PTMs in single cells, SIGNAL-seq can simultaneously uncover inter- and intra-cellular regulation of tumour microenvironment plasticity.
