## Supplementary material for "SIGNAL-seq: Multimodal Single-cell Inter- and Intra-cellular Signalling Analysis": SIGNAL-seq Oligos

### Sheet: General Oligonucleotides
Table XX. The sequences oligonucleotides used in SIGNAL-seq. The 96 well plate RT, L1 and L2 oligonucleotides used for each round of barcoding are found in the subsequent sheets of this file.
Oligonucleotie Number	Description	Sequence
BC_0076	PCR primer (TSBC07), sublibrary index #1 (used with BC_0118)	CAAGCAGAAGACGGCATACGAGATGATCTGGTGACTGGAGTTCAGACGTGTGCTCTTCCGATCT
BC_0077	PCR primer (TSBC08), sublibrary index #2 (used with BC_0118)	CAAGCAGAAGACGGCATACGAGATTCAAGTGTGACTGGAGTTCAGACGTGTGCTCTTCCGATCT
BC_0078	PCR primer (TSBC09), sublibrary index #3 (used with BC_0118)	CAAGCAGAAGACGGCATACGAGATCTGATCGTGACTGGAGTTCAGACGTGTGCTCTTCCGATCT
BC_0079	PCR primer (TSBC10), sublibrary index #4 (used with BC_0118)	CAAGCAGAAGACGGCATACGAGATAAGCTAGTGACTGGAGTTCAGACGTGTGCTCTTCCGATCT
BC_0080	PCR primer (TSBC11), sublibrary index #5 (used with BC_0118)	CAAGCAGAAGACGGCATACGAGATGTAGCCGTGACTGGAGTTCAGACGTGTGCTCTTCCGATCT
BC_0081	PCR primer (TSBC12), sublibrary index #6 (used with BC_0118)	CAAGCAGAAGACGGCATACGAGATTACAAGGTGACTGGAGTTCAGACGTGTGCTCTTCCGATCT
BC_0082	PCR primer (TSBC13), sublibrary index #7 (used with BC_0118)	CAAGCAGAAGACGGCATACGAGATTTGACTGTGACTGGAGTTCAGACGTGTGCTCTTCCGATCT
BC_0083	PCR primer (TSBC14), sublibrary index #8 (used with BC_0118)	CAAGCAGAAGACGGCATACGAGATGGAACTGTGACTGGAGTTCAGACGTGTGCTCTTCCGATCT
BC_0118	Nextera Tagmentation PCR primer N501 (used with BC_0076 through BC_0083)	AATGATACGGCGACCACCGAGATCTACACTAGATCGCTCGTCGGCAGCGTCAGATGTGTATAAGAGACAG
BC_0108	PCR primer, used after template switching (used with BC_0062)	AAGCAGTGGTATCAACGCAGAGT
BC_0062	PCR primer, used after template switching (used with BC_0108)	CAGACGTGTGCTCTTCCGATCT
BC_0127	Template switching primer, HPLC purified (purchased from Qiagen)	AAGCAGTGGTATCAACGCAGAGTGAATrGrG+G
BC_0284	Round 3 barcode linker	TACGCCGATGCGAAACATCG
BC_0335	Round 2 barcode linker	CCACAGTCTCAAGCACG
BC_0066	Round 3 blocking strand	GTGGCCGATGTTTCGCATCGGCGTACGACT
BC_0340	Round 2 blocking strand	CGTGCTTGAGACTGTGG
ADT_cDNA	ADT cDNA amplification additive primer (used with BC_0062 and BC_0108)	CTACACGACGCTCTTCCGATCT
ADT_Lib	ADT Library PCR primer (used with BC_0076 through BC_0083)	AATGATACGGCGACCACCGAGATCTACACTCTTTCCCTACACGACGCTC

### Sheet: Round 1 RT Barcodes
WellPosition	PrimerType	Name	Sequence
A1	dt(15)VN	Round1_01	\5Phos\ACTGTGGACTCGTAATTTTTTTTTTTTTTTVN
A2	dt(15)VN	Round1_02	\5Phos\ACTGTGGAAACGATATTTTTTTTTTTTTTTVN
A3	dt(15)VN	Round1_03	\5Phos\ACTGTGGTTACCTCGTTTTTTTTTTTTTTTVN
A4	dt(15)VN	Round1_04	\5Phos\ACTGTGGGCCTGCAATTTTTTTTTTTTTTTVN
A5	dt(15)VN	Round1_05	\5Phos\ACTGTGGTGGTATACTTTTTTTTTTTTTTTVN
A6	dt(15)VN	Round1_06	\5Phos\ACTGTGGCGTTCGAGTTTTTTTTTTTTTTTVN
A7	dt(15)VN	Round1_07	\5Phos\ACTGTGGTCTATTACTTTTTTTTTTTTTTTVN
A8	dt(15)VN	Round1_08	\5Phos\ACTGTGGATAAGCTCTTTTTTTTTTTTTTTVN
A9	dt(15)VN	Round1_09	\5Phos\ACTGTGGATTCATGGTTTTTTTTTTTTTTTVN
A10	dt(15)VN	Round1_10	\5Phos\ACTGTGGATCCGCGATTTTTTTTTTTTTTTVN
A11	dt(15)VN	Round1_11	\5Phos\ACTGTGGATCGCATATTTTTTTTTTTTTTTVN
A12	dt(15)VN	Round1_12	\5Phos\ACTGTGGCCGTTCTATTTTTTTTTTTTTTTVN
B1	dt(15)VN	Round1_13	\5Phos\ACTGTGGTGGCGCGCTTTTTTTTTTTTTTTVN
B2	dt(15)VN	Round1_14	\5Phos\ACTGTGGTGTCTGAATTTTTTTTTTTTTTTVN
B3	dt(15)VN	Round1_15	\5Phos\ACTGTGGCTGTCCCGTTTTTTTTTTTTTTTVN
B4	dt(15)VN	Round1_16	\5Phos\ACTGTGGAATTTCTCTTTTTTTTTTTTTTTVN
B5	dt(15)VN	Round1_17	\5Phos\ACTGTGGCGCGACTATTTTTTTTTTTTTTTVN
B6	dt(15)VN	Round1_18	\5Phos\ACTGTGGGGGATCGGTTTTTTTTTTTTTTTVN
B7	dt(15)VN	Round1_19	\5Phos\ACTGTGGTTATTCTGTTTTTTTTTTTTTTTVN
B8	dt(15)VN	Round1_20	\5Phos\ACTGTGGAGGCGGCATTTTTTTTTTTTTTTVN
B9	dt(15)VN	Round1_21	\5Phos\ACTGTGGACGCCGGCTTTTTTTTTTTTTTTVN
B10	dt(15)VN	Round1_22	\5Phos\ACTGTGGTTGTCTTATTTTTTTTTTTTTTTVN
B11	dt(15)VN	Round1_23	\5Phos\ACTGTGGTACGGTTATTTTTTTTTTTTTTTVN
B12	dt(15)VN	Round1_24	\5Phos\ACTGTGGTTGGGAGATTTTTTTTTTTTTTTVN
C1	dt(15)VN	Round1_25	\5Phos\ACTGTGGTGCTTGGGTTTTTTTTTTTTTTTVN
C2	dt(15)VN	Round1_26	\5Phos\ACTGTGGTAAATATCTTTTTTTTTTTTTTTVN
C3	dt(15)VN	Round1_27	\5Phos\ACTGTGGCACAATTGTTTTTTTTTTTTTTTVN
C4	dt(15)VN	Round1_28	\5Phos\ACTGTGGGTGCTAGCTTTTTTTTTTTTTTTVN
C5	dt(15)VN	Round1_29	\5Phos\ACTGTGGCGCCCGGATTTTTTTTTTTTTTTVN
C6	dt(15)VN	Round1_30	\5Phos\ACTGTGGGCTCGCGGTTTTTTTTTTTTTTTVN
C7	dt(15)VN	Round1_31	\5Phos\ACTGTGGCTTTGGTCTTTTTTTTTTTTTTTVN
C8	dt(15)VN	Round1_32	\5Phos\ACTGTGGTTCCGATCTTTTTTTTTTTTTTTVN
C9	dt(15)VN	Round1_33	\5Phos\ACTGTGGTTCGCTACTTTTTTTTTTTTTTTVN
C10	dt(15)VN	Round1_34	\5Phos\ACTGTGGAGCGAAACTTTTTTTTTTTTTTTVN
C11	dt(15)VN	Round1_35	\5Phos\ACTGTGGAAATAGCATTTTTTTTTTTTTTTVN
C12	dt(15)VN	Round1_36	\5Phos\ACTGTGGCGTCTAGGTTTTTTTTTTTTTTTVN
D1	dt(15)VN	Round1_37	\5Phos\ACTGTGGGCCGTGTATTTTTTTTTTTTTTTVN
D2	dt(15)VN	Round1_38	\5Phos\ACTGTGGCGCTTAAATTTTTTTTTTTTTTTVN
D3	dt(15)VN	Round1_39	\5Phos\ACTGTGGGACCTTTCTTTTTTTTTTTTTTTVN
D4	dt(15)VN	Round1_40	\5Phos\ACTGTGGGGTGGAGCTTTTTTTTTTTTTTTVN
D5	dt(15)VN	Round1_41	\5Phos\ACTGTGGTACTCGAATTTTTTTTTTTTTTTVN
D6	dt(15)VN	Round1_42	\5Phos\ACTGTGGCATTTGGATTTTTTTTTTTTTTTVN
D7	dt(15)VN	Round1_43	\5Phos\ACTGTGGGACGGGACTTTTTTTTTTTTTTTVN
D8	dt(15)VN	Round1_44	\5Phos\ACTGTGGGTCGCGCGTTTTTTTTTTTTTTTVN
D9	dt(15)VN	Round1_45	\5Phos\ACTGTGGGTTACGTATTTTTTTTTTTTTTTVN
D10	dt(15)VN	Round1_46	\5Phos\ACTGTGGCTATTTCATTTTTTTTTTTTTTTVN
D11	dt(15)VN	Round1_47	\5Phos\ACTGTGGACTATATATTTTTTTTTTTTTTTVN
D12	dt(15)VN	Round1_48	\5Phos\ACTGTGGTCACTTTATTTTTTTTTTTTTTTVN
E1	random hexamer	Round1_49	\5Phos\ACTGTGGCTGCTTTGTNNNNNN
E2	random hexamer	Round1_50	\5Phos\ACTGTGGCATGATCATNNNNNN
E3	random hexamer	Round1_51	\5Phos\ACTGTGGGGGTAGCGTNNNNNN
E4	random hexamer	Round1_52	\5Phos\ACTGTGGCCGAGAAATNNNNNN
E5	random hexamer	Round1_53	\5Phos\ACTGTGGACGGACTCTNNNNNN
E6	random hexamer	Round1_54	\5Phos\ACTGTGGACTTACGATNNNNNN
E7	random hexamer	Round1_55	\5Phos\ACTGTGGTATTTAAGTNNNNNN
E8	random hexamer	Round1_56	\5Phos\ACTGTGGACCGTACGTNNNNNN
E9	random hexamer	Round1_57	\5Phos\ACTGTGGTATAGTCGTNNNNNN
E10	random hexamer	Round1_58	\5Phos\ACTGTGGTGGGCATCTNNNNNN
E11	random hexamer	Round1_59	\5Phos\ACTGTGGTACCTAGATNNNNNN
E12	random hexamer	Round1_60	\5Phos\ACTGTGGGCTGCATGTNNNNNN
F1	random hexamer	Round1_61	\5Phos\ACTGTGGGTCATATGTNNNNNN
F2	random hexamer	Round1_62	\5Phos\ACTGTGGATATTGGCTNNNNNN
F3	random hexamer	Round1_63	\5Phos\ACTGTGGCTAAGGGATNNNNNN
F4	random hexamer	Round1_64	\5Phos\ACTGTGGTCGTTTCGTNNNNNN
F5	random hexamer	Round1_65	\5Phos\ACTGTGGGAATAATGTNNNNNN
F6	random hexamer	Round1_66	\5Phos\ACTGTGGACTGCGCATNNNNNN
F7	random hexamer	Round1_67	\5Phos\ACTGTGGGCTTATAGTNNNNNN
F8	random hexamer	Round1_68	\5Phos\ACTGTGGATCATGCATNNNNNN
F9	random hexamer	Round1_69	\5Phos\ACTGTGGACGTTAACTNNNNNN
F10	random hexamer	Round1_70	\5Phos\ACTGTGGCCATCTTGTNNNNNN
F11	random hexamer	Round1_71	\5Phos\ACTGTGGCATAGCTATNNNNNN
F12	random hexamer	Round1_72	\5Phos\ACTGTGGGAGGTTGATNNNNNN
G1	random hexamer	Round1_73	\5Phos\ACTGTGGGCACTGACTNNNNNN
G2	random hexamer	Round1_74	\5Phos\ACTGTGGTTCATCGCTNNNNNN
G3	random hexamer	Round1_75	\5Phos\ACTGTGGGAAATTAGTNNNNNN
G4	random hexamer	Round1_76	\5Phos\ACTGTGGAGGATTAATNNNNNN
G5	random hexamer	Round1_77	\5Phos\ACTGTGGAATAGAACTNNNNNN
G6	random hexamer	Round1_78	\5Phos\ACTGTGGTCTTAATCTNNNNNN
G7	random hexamer	Round1_79	\5Phos\ACTGTGGTAATACGCTNNNNNN
G8	random hexamer	Round1_80	\5Phos\ACTGTGGGTTTGTGATNNNNNN
G9	random hexamer	Round1_81	\5Phos\ACTGTGGCGAACGTCTNNNNNN
G10	random hexamer	Round1_82	\5Phos\ACTGTGGGGTTCTTCTNNNNNN
G11	random hexamer	Round1_83	\5Phos\ACTGTGGGCAAATTCTNNNNNN
G12	random hexamer	Round1_84	\5Phos\ACTGTGGGCTATGCGTNNNNNN
H1	random hexamer	Round1_85	\5Phos\ACTGTGGCTACCCTATNNNNNN
H2	random hexamer	Round1_86	\5Phos\ACTGTGGGTGGGTTCTNNNNNN
H3	random hexamer	Round1_87	\5Phos\ACTGTGGGTCCGTAGTNNNNNN
H4	random hexamer	Round1_88	\5Phos\ACTGTGGTGCGATCGTNNNNNN
H5	random hexamer	Round1_89	\5Phos\ACTGTGGTATCCGGGTNNNNNN
H6	random hexamer	Round1_90	\5Phos\ACTGTGGAGGTAATATNNNNNN
H7	random hexamer	Round1_91	\5Phos\ACTGTGGCGTGGTTGTNNNNNN
H8	random hexamer	Round1_92	\5Phos\ACTGTGGGACAAAGCTNNNNNN
H9	random hexamer	Round1_93	\5Phos\ACTGTGGGGGCGATGTNNNNNN
H10	random hexamer	Round1_94	\5Phos\ACTGTGGATCTATAATNNNNNN
H11	random hexamer	Round1_95	\5Phos\ACTGTGGGCCCATGATNNNNNN
H12	random hexamer	Round1_96	\5Phos\ACTGTGGCTGAAAGGTNNNNNN
Random hexamer and dt(15)VN primers are combined for reverse transcription reactions (eg, well E1 mixed with A1, etc.)

### Sheet: Round 2 Ligation Barcodes
WellPosition	Name	Sequence
A1	Round2_01	/5Phos/CATCGGCGTACGACTAACGTGATATCCACGTGCTTGAG
A2	Round2_02	/5Phos/CATCGGCGTACGACTAAACATCGATCCACGTGCTTGAG
A3	Round2_03	/5Phos/CATCGGCGTACGACTATGCCTAAATCCACGTGCTTGAG
A4	Round2_04	/5Phos/CATCGGCGTACGACTAGTGGTCAATCCACGTGCTTGAG
A5	Round2_05	/5Phos/CATCGGCGTACGACTACCACTGTATCCACGTGCTTGAG
A6	Round2_06	/5Phos/CATCGGCGTACGACTACATTGGCATCCACGTGCTTGAG
A7	Round2_07	/5Phos/CATCGGCGTACGACTCAGATCTGATCCACGTGCTTGAG
A8	Round2_08	/5Phos/CATCGGCGTACGACTCATCAAGTATCCACGTGCTTGAG
A9	Round2_09	/5Phos/CATCGGCGTACGACTCGCTGATCATCCACGTGCTTGAG
A10	Round2_10	/5Phos/CATCGGCGTACGACTACAAGCTAATCCACGTGCTTGAG
A11	Round2_11	/5Phos/CATCGGCGTACGACTCTGTAGCCATCCACGTGCTTGAG
A12	Round2_12	/5Phos/CATCGGCGTACGACTAGTACAAGATCCACGTGCTTGAG
B1	Round2_13	/5Phos/CATCGGCGTACGACTAACAACCAATCCACGTGCTTGAG
B2	Round2_14	/5Phos/CATCGGCGTACGACTAACCGAGAATCCACGTGCTTGAG
B3	Round2_15	/5Phos/CATCGGCGTACGACTAACGCTTAATCCACGTGCTTGAG
B4	Round2_16	/5Phos/CATCGGCGTACGACTAAGACGGAATCCACGTGCTTGAG
B5	Round2_17	/5Phos/CATCGGCGTACGACTAAGGTACAATCCACGTGCTTGAG
B6	Round2_18	/5Phos/CATCGGCGTACGACTACACAGAAATCCACGTGCTTGAG
B7	Round2_19	/5Phos/CATCGGCGTACGACTACAGCAGAATCCACGTGCTTGAG
B8	Round2_20	/5Phos/CATCGGCGTACGACTACCTCCAAATCCACGTGCTTGAG
B9	Round2_21	/5Phos/CATCGGCGTACGACTACGCTCGAATCCACGTGCTTGAG
B10	Round2_22	/5Phos/CATCGGCGTACGACTACGTATCAATCCACGTGCTTGAG
B11	Round2_23	/5Phos/CATCGGCGTACGACTACTATGCAATCCACGTGCTTGAG
B12	Round2_24	/5Phos/CATCGGCGTACGACTAGAGTCAAATCCACGTGCTTGAG
C1	Round2_25	/5Phos/CATCGGCGTACGACTAGATCGCAATCCACGTGCTTGAG
C2	Round2_26	/5Phos/CATCGGCGTACGACTAGCAGGAAATCCACGTGCTTGAG
C3	Round2_27	/5Phos/CATCGGCGTACGACTAGTCACTAATCCACGTGCTTGAG
C4	Round2_28	/5Phos/CATCGGCGTACGACTATCCTGTAATCCACGTGCTTGAG
C5	Round2_29	/5Phos/CATCGGCGTACGACTATTGAGGAATCCACGTGCTTGAG
C6	Round2_30	/5Phos/CATCGGCGTACGACTCAACCACAATCCACGTGCTTGAG
C7	Round2_31	/5Phos/CATCGGCGTACGACTGACTAGTAATCCACGTGCTTGAG
C8	Round2_32	/5Phos/CATCGGCGTACGACTCAATGGAAATCCACGTGCTTGAG
C9	Round2_33	/5Phos/CATCGGCGTACGACTCACTTCGAATCCACGTGCTTGAG
C10	Round2_34	/5Phos/CATCGGCGTACGACTCAGCGTTAATCCACGTGCTTGAG
C11	Round2_35	/5Phos/CATCGGCGTACGACTCATACCAAATCCACGTGCTTGAG
C12	Round2_36	/5Phos/CATCGGCGTACGACTCCAGTTCAATCCACGTGCTTGAG
D1	Round2_37	/5Phos/CATCGGCGTACGACTCCGAAGTAATCCACGTGCTTGAG
D2	Round2_38	/5Phos/CATCGGCGTACGACTCCGTGAGAATCCACGTGCTTGAG
D3	Round2_39	/5Phos/CATCGGCGTACGACTCCTCCTGAATCCACGTGCTTGAG
D4	Round2_40	/5Phos/CATCGGCGTACGACTCGAACTTAATCCACGTGCTTGAG
D5	Round2_41	/5Phos/CATCGGCGTACGACTCGACTGGAATCCACGTGCTTGAG
D6	Round2_42	/5Phos/CATCGGCGTACGACTCGCATACAATCCACGTGCTTGAG
D7	Round2_43	/5Phos/CATCGGCGTACGACTCTCAATGAATCCACGTGCTTGAG
D8	Round2_44	/5Phos/CATCGGCGTACGACTCTGAGCCAATCCACGTGCTTGAG
D9	Round2_45	/5Phos/CATCGGCGTACGACTCTGGCATAATCCACGTGCTTGAG
D10	Round2_46	/5Phos/CATCGGCGTACGACTGAATCTGAATCCACGTGCTTGAG
D11	Round2_47	/5Phos/CATCGGCGTACGACTCAAGACTAATCCACGTGCTTGAG
D12	Round2_48	/5Phos/CATCGGCGTACGACTGAGCTGAAATCCACGTGCTTGAG
E1	Round2_49	/5Phos/CATCGGCGTACGACTGATAGACAATCCACGTGCTTGAG
E2	Round2_50	/5Phos/CATCGGCGTACGACTGCCACATAATCCACGTGCTTGAG
E3	Round2_51	/5Phos/CATCGGCGTACGACTGCGAGTAAATCCACGTGCTTGAG
E4	Round2_52	/5Phos/CATCGGCGTACGACTGCTAACGAATCCACGTGCTTGAG
E5	Round2_53	/5Phos/CATCGGCGTACGACTGCTCGGTAATCCACGTGCTTGAG
E6	Round2_54	/5Phos/CATCGGCGTACGACTGGAGAACAATCCACGTGCTTGAG
E7	Round2_55	/5Phos/CATCGGCGTACGACTGGTGCGAAATCCACGTGCTTGAG
E8	Round2_56	/5Phos/CATCGGCGTACGACTGTACGCAAATCCACGTGCTTGAG
E9	Round2_57	/5Phos/CATCGGCGTACGACTGTCGTAGAATCCACGTGCTTGAG
E10	Round2_58	/5Phos/CATCGGCGTACGACTGTCTGTCAATCCACGTGCTTGAG
E11	Round2_59	/5Phos/CATCGGCGTACGACTGTGTTCTAATCCACGTGCTTGAG
E12	Round2_60	/5Phos/CATCGGCGTACGACTTAGGATGAATCCACGTGCTTGAG
F1	Round2_61	/5Phos/CATCGGCGTACGACTTATCAGCAATCCACGTGCTTGAG
F2	Round2_62	/5Phos/CATCGGCGTACGACTTCCGTCTAATCCACGTGCTTGAG
F3	Round2_63	/5Phos/CATCGGCGTACGACTTCTTCACAATCCACGTGCTTGAG
F4	Round2_64	/5Phos/CATCGGCGTACGACTTGAAGAGAATCCACGTGCTTGAG
F5	Round2_65	/5Phos/CATCGGCGTACGACTTGGAACAAATCCACGTGCTTGAG
F6	Round2_66	/5Phos/CATCGGCGTACGACTTGGCTTCAATCCACGTGCTTGAG
F7	Round2_67	/5Phos/CATCGGCGTACGACTTGGTGGTAATCCACGTGCTTGAG
F8	Round2_68	/5Phos/CATCGGCGTACGACTTTCACGCAATCCACGTGCTTGAG
F9	Round2_69	/5Phos/CATCGGCGTACGACTAACTCACCATCCACGTGCTTGAG
F10	Round2_70	/5Phos/CATCGGCGTACGACTAAGAGATCATCCACGTGCTTGAG
F11	Round2_71	/5Phos/CATCGGCGTACGACTAAGGACACATCCACGTGCTTGAG
F12	Round2_72	/5Phos/CATCGGCGTACGACTAATCCGTCATCCACGTGCTTGAG
G1	Round2_73	/5Phos/CATCGGCGTACGACTAATGTTGCATCCACGTGCTTGAG
G2	Round2_74	/5Phos/CATCGGCGTACGACTACACGACCATCCACGTGCTTGAG
G3	Round2_75	/5Phos/CATCGGCGTACGACTACAGATTCATCCACGTGCTTGAG
G4	Round2_76	/5Phos/CATCGGCGTACGACTAGATGTACATCCACGTGCTTGAG
G5	Round2_77	/5Phos/CATCGGCGTACGACTAGCACCTCATCCACGTGCTTGAG
G6	Round2_78	/5Phos/CATCGGCGTACGACTAGCCATGCATCCACGTGCTTGAG
G7	Round2_79	/5Phos/CATCGGCGTACGACTAGGCTAACATCCACGTGCTTGAG
G8	Round2_80	/5Phos/CATCGGCGTACGACTATAGCGACATCCACGTGCTTGAG
G9	Round2_81	/5Phos/CATCGGCGTACGACTATCATTCCATCCACGTGCTTGAG
G10	Round2_82	/5Phos/CATCGGCGTACGACTATTGGCTCATCCACGTGCTTGAG
G11	Round2_83	/5Phos/CATCGGCGTACGACTCAAGGAGCATCCACGTGCTTGAG
G12	Round2_84	/5Phos/CATCGGCGTACGACTCACCTTACATCCACGTGCTTGAG
H1	Round2_85	/5Phos/CATCGGCGTACGACTCCATCCTCATCCACGTGCTTGAG
H2	Round2_86	/5Phos/CATCGGCGTACGACTCCGACAACATCCACGTGCTTGAG
H3	Round2_87	/5Phos/CATCGGCGTACGACTCCTAATCCATCCACGTGCTTGAG
H4	Round2_88	/5Phos/CATCGGCGTACGACTCCTCTATCATCCACGTGCTTGAG
H5	Round2_89	/5Phos/CATCGGCGTACGACTCGACACACATCCACGTGCTTGAG
H6	Round2_90	/5Phos/CATCGGCGTACGACTCGGATTGCATCCACGTGCTTGAG
H7	Round2_91	/5Phos/CATCGGCGTACGACTCTAAGGTCATCCACGTGCTTGAG
H8	Round2_92	/5Phos/CATCGGCGTACGACTGAACAGGCATCCACGTGCTTGAG
H9	Round2_93	/5Phos/CATCGGCGTACGACTGACAGTGCATCCACGTGCTTGAG
H10	Round2_94	/5Phos/CATCGGCGTACGACTGAGTTAGCATCCACGTGCTTGAG
H11	Round2_95	/5Phos/CATCGGCGTACGACTGATGAATCATCCACGTGCTTGAG
H12	Round2_96	/5Phos/CATCGGCGTACGACTGCCAAGACATCCACGTGCTTGAG

### Sheet: Round 3 Ligation Barcodes
WellPosition	Name	Sequence
A1	Round3_01	/5Biosg/CAGACGTGTGCTCTTCCGATCTNNNNNNNNNNAACGTGATGTGGCCGATGTTTCG
A2	Round3_02	/5Biosg/CAGACGTGTGCTCTTCCGATCTNNNNNNNNNNAAACATCGGTGGCCGATGTTTCG
A3	Round3_03	/5Biosg/CAGACGTGTGCTCTTCCGATCTNNNNNNNNNNATGCCTAAGTGGCCGATGTTTCG
A4	Round3_04	/5Biosg/CAGACGTGTGCTCTTCCGATCTNNNNNNNNNNAGTGGTCAGTGGCCGATGTTTCG
A5	Round3_05	/5Biosg/CAGACGTGTGCTCTTCCGATCTNNNNNNNNNNACCACTGTGTGGCCGATGTTTCG
A6	Round3_06	/5Biosg/CAGACGTGTGCTCTTCCGATCTNNNNNNNNNNACATTGGCGTGGCCGATGTTTCG
A7	Round3_07	/5Biosg/CAGACGTGTGCTCTTCCGATCTNNNNNNNNNNCAGATCTGGTGGCCGATGTTTCG
A8	Round3_08	/5Biosg/CAGACGTGTGCTCTTCCGATCTNNNNNNNNNNCATCAAGTGTGGCCGATGTTTCG
A9	Round3_09	/5Biosg/CAGACGTGTGCTCTTCCGATCTNNNNNNNNNNCGCTGATCGTGGCCGATGTTTCG
A10	Round3_10	/5Biosg/CAGACGTGTGCTCTTCCGATCTNNNNNNNNNNACAAGCTAGTGGCCGATGTTTCG
A11	Round3_11	/5Biosg/CAGACGTGTGCTCTTCCGATCTNNNNNNNNNNCTGTAGCCGTGGCCGATGTTTCG
A12	Round3_12	/5Biosg/CAGACGTGTGCTCTTCCGATCTNNNNNNNNNNAGTACAAGGTGGCCGATGTTTCG
B1	Round3_13	/5Biosg/CAGACGTGTGCTCTTCCGATCTNNNNNNNNNNAACAACCAGTGGCCGATGTTTCG
B2	Round3_14	/5Biosg/CAGACGTGTGCTCTTCCGATCTNNNNNNNNNNAACCGAGAGTGGCCGATGTTTCG
B3	Round3_15	/5Biosg/CAGACGTGTGCTCTTCCGATCTNNNNNNNNNNAACGCTTAGTGGCCGATGTTTCG
B4	Round3_16	/5Biosg/CAGACGTGTGCTCTTCCGATCTNNNNNNNNNNAAGACGGAGTGGCCGATGTTTCG
B5	Round3_17	/5Biosg/CAGACGTGTGCTCTTCCGATCTNNNNNNNNNNAAGGTACAGTGGCCGATGTTTCG
B6	Round3_18	/5Biosg/CAGACGTGTGCTCTTCCGATCTNNNNNNNNNNACACAGAAGTGGCCGATGTTTCG
B7	Round3_19	/5Biosg/CAGACGTGTGCTCTTCCGATCTNNNNNNNNNNACAGCAGAGTGGCCGATGTTTCG
B8	Round3_20	/5Biosg/CAGACGTGTGCTCTTCCGATCTNNNNNNNNNNACCTCCAAGTGGCCGATGTTTCG
B9	Round3_21	/5Biosg/CAGACGTGTGCTCTTCCGATCTNNNNNNNNNNACGCTCGAGTGGCCGATGTTTCG
B10	Round3_22	/5Biosg/CAGACGTGTGCTCTTCCGATCTNNNNNNNNNNACGTATCAGTGGCCGATGTTTCG
B11	Round3_23	/5Biosg/CAGACGTGTGCTCTTCCGATCTNNNNNNNNNNACTATGCAGTGGCCGATGTTTCG
B12	Round3_24	/5Biosg/CAGACGTGTGCTCTTCCGATCTNNNNNNNNNNAGAGTCAAGTGGCCGATGTTTCG
C1	Round3_25	/5Biosg/CAGACGTGTGCTCTTCCGATCTNNNNNNNNNNAGATCGCAGTGGCCGATGTTTCG
C2	Round3_26	/5Biosg/CAGACGTGTGCTCTTCCGATCTNNNNNNNNNNAGCAGGAAGTGGCCGATGTTTCG
C3	Round3_27	/5Biosg/CAGACGTGTGCTCTTCCGATCTNNNNNNNNNNAGTCACTAGTGGCCGATGTTTCG
C4	Round3_28	/5Biosg/CAGACGTGTGCTCTTCCGATCTNNNNNNNNNNATCCTGTAGTGGCCGATGTTTCG
C5	Round3_29	/5Biosg/CAGACGTGTGCTCTTCCGATCTNNNNNNNNNNATTGAGGAGTGGCCGATGTTTCG
C6	Round3_30	/5Biosg/CAGACGTGTGCTCTTCCGATCTNNNNNNNNNNCAACCACAGTGGCCGATGTTTCG
C7	Round3_31	/5Biosg/CAGACGTGTGCTCTTCCGATCTNNNNNNNNNNGACTAGTAGTGGCCGATGTTTCG
C8	Round3_32	/5Biosg/CAGACGTGTGCTCTTCCGATCTNNNNNNNNNNCAATGGAAGTGGCCGATGTTTCG
C9	Round3_33	/5Biosg/CAGACGTGTGCTCTTCCGATCTNNNNNNNNNNCACTTCGAGTGGCCGATGTTTCG
C10	Round3_34	/5Biosg/CAGACGTGTGCTCTTCCGATCTNNNNNNNNNNCAGCGTTAGTGGCCGATGTTTCG
C11	Round3_35	/5Biosg/CAGACGTGTGCTCTTCCGATCTNNNNNNNNNNCATACCAAGTGGCCGATGTTTCG
C12	Round3_36	/5Biosg/CAGACGTGTGCTCTTCCGATCTNNNNNNNNNNCCAGTTCAGTGGCCGATGTTTCG
D1	Round3_37	/5Biosg/CAGACGTGTGCTCTTCCGATCTNNNNNNNNNNCCGAAGTAGTGGCCGATGTTTCG
D2	Round3_38	/5Biosg/CAGACGTGTGCTCTTCCGATCTNNNNNNNNNNCCGTGAGAGTGGCCGATGTTTCG
D3	Round3_39	/5Biosg/CAGACGTGTGCTCTTCCGATCTNNNNNNNNNNCCTCCTGAGTGGCCGATGTTTCG
D4	Round3_40	/5Biosg/CAGACGTGTGCTCTTCCGATCTNNNNNNNNNNCGAACTTAGTGGCCGATGTTTCG
D5	Round3_41	/5Biosg/CAGACGTGTGCTCTTCCGATCTNNNNNNNNNNCGACTGGAGTGGCCGATGTTTCG
D6	Round3_42	/5Biosg/CAGACGTGTGCTCTTCCGATCTNNNNNNNNNNCGCATACAGTGGCCGATGTTTCG
D7	Round3_43	/5Biosg/CAGACGTGTGCTCTTCCGATCTNNNNNNNNNNCTCAATGAGTGGCCGATGTTTCG
D8	Round3_44	/5Biosg/CAGACGTGTGCTCTTCCGATCTNNNNNNNNNNCTGAGCCAGTGGCCGATGTTTCG
D9	Round3_45	/5Biosg/CAGACGTGTGCTCTTCCGATCTNNNNNNNNNNCTGGCATAGTGGCCGATGTTTCG
D10	Round3_46	/5Biosg/CAGACGTGTGCTCTTCCGATCTNNNNNNNNNNGAATCTGAGTGGCCGATGTTTCG
D11	Round3_47	/5Biosg/CAGACGTGTGCTCTTCCGATCTNNNNNNNNNNCAAGACTAGTGGCCGATGTTTCG
D12	Round3_48	/5Biosg/CAGACGTGTGCTCTTCCGATCTNNNNNNNNNNGAGCTGAAGTGGCCGATGTTTCG
E1	Round3_49	/5Biosg/CAGACGTGTGCTCTTCCGATCTNNNNNNNNNNGATAGACAGTGGCCGATGTTTCG
E2	Round3_50	/5Biosg/CAGACGTGTGCTCTTCCGATCTNNNNNNNNNNGCCACATAGTGGCCGATGTTTCG
E3	Round3_51	/5Biosg/CAGACGTGTGCTCTTCCGATCTNNNNNNNNNNGCGAGTAAGTGGCCGATGTTTCG
E4	Round3_52	/5Biosg/CAGACGTGTGCTCTTCCGATCTNNNNNNNNNNGCTAACGAGTGGCCGATGTTTCG
E5	Round3_53	/5Biosg/CAGACGTGTGCTCTTCCGATCTNNNNNNNNNNGCTCGGTAGTGGCCGATGTTTCG
E6	Round3_54	/5Biosg/CAGACGTGTGCTCTTCCGATCTNNNNNNNNNNGGAGAACAGTGGCCGATGTTTCG
E7	Round3_55	/5Biosg/CAGACGTGTGCTCTTCCGATCTNNNNNNNNNNGGTGCGAAGTGGCCGATGTTTCG
E8	Round3_56	/5Biosg/CAGACGTGTGCTCTTCCGATCTNNNNNNNNNNGTACGCAAGTGGCCGATGTTTCG
E9	Round3_57	/5Biosg/CAGACGTGTGCTCTTCCGATCTNNNNNNNNNNGTCGTAGAGTGGCCGATGTTTCG
E10	Round3_58	/5Biosg/CAGACGTGTGCTCTTCCGATCTNNNNNNNNNNGTCTGTCAGTGGCCGATGTTTCG
E11	Round3_59	/5Biosg/CAGACGTGTGCTCTTCCGATCTNNNNNNNNNNGTGTTCTAGTGGCCGATGTTTCG
E12	Round3_60	/5Biosg/CAGACGTGTGCTCTTCCGATCTNNNNNNNNNNTAGGATGAGTGGCCGATGTTTCG
F1	Round3_61	/5Biosg/CAGACGTGTGCTCTTCCGATCTNNNNNNNNNNTATCAGCAGTGGCCGATGTTTCG
F2	Round3_62	/5Biosg/CAGACGTGTGCTCTTCCGATCTNNNNNNNNNNTCCGTCTAGTGGCCGATGTTTCG
F3	Round3_63	/5Biosg/CAGACGTGTGCTCTTCCGATCTNNNNNNNNNNTCTTCACAGTGGCCGATGTTTCG
F4	Round3_64	/5Biosg/CAGACGTGTGCTCTTCCGATCTNNNNNNNNNNTGAAGAGAGTGGCCGATGTTTCG
F5	Round3_65	/5Biosg/CAGACGTGTGCTCTTCCGATCTNNNNNNNNNNTGGAACAAGTGGCCGATGTTTCG
F6	Round3_66	/5Biosg/CAGACGTGTGCTCTTCCGATCTNNNNNNNNNNTGGCTTCAGTGGCCGATGTTTCG
F7	Round3_67	/5Biosg/CAGACGTGTGCTCTTCCGATCTNNNNNNNNNNTGGTGGTAGTGGCCGATGTTTCG
F8	Round3_68	/5Biosg/CAGACGTGTGCTCTTCCGATCTNNNNNNNNNNTTCACGCAGTGGCCGATGTTTCG
F9	Round3_69	/5Biosg/CAGACGTGTGCTCTTCCGATCTNNNNNNNNNNAACTCACCGTGGCCGATGTTTCG
F10	Round3_70	/5Biosg/CAGACGTGTGCTCTTCCGATCTNNNNNNNNNNAAGAGATCGTGGCCGATGTTTCG
F11	Round3_71	/5Biosg/CAGACGTGTGCTCTTCCGATCTNNNNNNNNNNAAGGACACGTGGCCGATGTTTCG
F12	Round3_72	/5Biosg/CAGACGTGTGCTCTTCCGATCTNNNNNNNNNNAATCCGTCGTGGCCGATGTTTCG
G1	Round3_73	/5Biosg/CAGACGTGTGCTCTTCCGATCTNNNNNNNNNNAATGTTGCGTGGCCGATGTTTCG
G2	Round3_74	/5Biosg/CAGACGTGTGCTCTTCCGATCTNNNNNNNNNNACACGACCGTGGCCGATGTTTCG
G3	Round3_75	/5Biosg/CAGACGTGTGCTCTTCCGATCTNNNNNNNNNNACAGATTCGTGGCCGATGTTTCG
G4	Round3_76	/5Biosg/CAGACGTGTGCTCTTCCGATCTNNNNNNNNNNAGATGTACGTGGCCGATGTTTCG
G5	Round3_77	/5Biosg/CAGACGTGTGCTCTTCCGATCTNNNNNNNNNNAGCACCTCGTGGCCGATGTTTCG
G6	Round3_78	/5Biosg/CAGACGTGTGCTCTTCCGATCTNNNNNNNNNNAGCCATGCGTGGCCGATGTTTCG
G7	Round3_79	/5Biosg/CAGACGTGTGCTCTTCCGATCTNNNNNNNNNNAGGCTAACGTGGCCGATGTTTCG
G8	Round3_80	/5Biosg/CAGACGTGTGCTCTTCCGATCTNNNNNNNNNNATAGCGACGTGGCCGATGTTTCG
G9	Round3_81	/5Biosg/CAGACGTGTGCTCTTCCGATCTNNNNNNNNNNATCATTCCGTGGCCGATGTTTCG
G10	Round3_82	/5Biosg/CAGACGTGTGCTCTTCCGATCTNNNNNNNNNNATTGGCTCGTGGCCGATGTTTCG
G11	Round3_83	/5Biosg/CAGACGTGTGCTCTTCCGATCTNNNNNNNNNNCAAGGAGCGTGGCCGATGTTTCG
G12	Round3_84	/5Biosg/CAGACGTGTGCTCTTCCGATCTNNNNNNNNNNCACCTTACGTGGCCGATGTTTCG
H1	Round3_85	/5Biosg/CAGACGTGTGCTCTTCCGATCTNNNNNNNNNNCCATCCTCGTGGCCGATGTTTCG
H2	Round3_86	/5Biosg/CAGACGTGTGCTCTTCCGATCTNNNNNNNNNNCCGACAACGTGGCCGATGTTTCG
H3	Round3_87	/5Biosg/CAGACGTGTGCTCTTCCGATCTNNNNNNNNNNCCTAATCCGTGGCCGATGTTTCG
H4	Round3_88	/5Biosg/CAGACGTGTGCTCTTCCGATCTNNNNNNNNNNCCTCTATCGTGGCCGATGTTTCG
H5	Round3_89	/5Biosg/CAGACGTGTGCTCTTCCGATCTNNNNNNNNNNCGACACACGTGGCCGATGTTTCG
H6	Round3_90	/5Biosg/CAGACGTGTGCTCTTCCGATCTNNNNNNNNNNCGGATTGCGTGGCCGATGTTTCG
H7	Round3_91	/5Biosg/CAGACGTGTGCTCTTCCGATCTNNNNNNNNNNCTAAGGTCGTGGCCGATGTTTCG
H8	Round3_92	/5Biosg/CAGACGTGTGCTCTTCCGATCTNNNNNNNNNNGAACAGGCGTGGCCGATGTTTCG
H9	Round3_93	/5Biosg/CAGACGTGTGCTCTTCCGATCTNNNNNNNNNNGACAGTGCGTGGCCGATGTTTCG
H10	Round3_94	/5Biosg/CAGACGTGTGCTCTTCCGATCTNNNNNNNNNNGAGTTAGCGTGGCCGATGTTTCG
H11	Round3_95	/5Biosg/CAGACGTGTGCTCTTCCGATCTNNNNNNNNNNGATGAATCGTGGCCGATGTTTCG
H12	Round3_96	/5Biosg/CAGACGTGTGCTCTTCCGATCTNNNNNNNNNNGCCAAGACGTGGCCGATGTTTCG
