## Supplementary material for "SIGNAL-seq: Multimodal Single-cell Inter- and Intra-cellular Signalling Analysis": SIGNAL-seq Gene Signatures

### Sheet: proCSC
gene_name	Pearson_r	p_value
MKI67	0.665629	0
SMOC2	0.611106	0
RRM2	0.554372	0
EPHB2	0.489125	0
MIR924HG	0.483832	0
DIAPH3	0.464904	0
TOP2A	0.453101	0
CENPF	0.40785	0
CIT	0.394093	0
HELLS	0.369219	0
LRIG1	0.368041	0
KIF18B	0.363568	0
LGR5	0.35854	0
POLQ	0.352531	0
ASPM	0.35062	0
ATAD2	0.340645	0
BRIP1	0.337555	0
HMGB2	0.334968	0
PRKDC	0.331272	1.7379046e-317
IQGAP3	0.328375	1.1382270897647e-311
MELK	0.32634	1.26812e-307
TPX2	0.316634	9.61229e-289
RTKN2	0.316565	1.3009e-288
KIFC1	0.316319	3.83938e-288
CDK1	0.316282	4.51983e-288
NSD2	0.315282	3.60622e-286
KANK1	0.312305	1.51031e-280
BUB1B	0.310589	2.45297e-277
DEPDC1B	0.3063	2.10172e-269
TACC3	0.304107	2.11997e-265
CENPE	0.298732	9.89611e-256
STMN1	0.29683	2.33306e-252
STARD13	0.296573	6.63526e-252
SMC1A	0.291123	2.14778e-242
NCAPG2	0.290097	1.25674e-240
KIF4A	0.285247	2.25201e-232
BRCA2	0.285234	2.36958e-232
TUBA1B	0.284043	2.38154e-230
RGS3	0.283944	3.49067e-230
SMC4	0.283596	1.33094e-229
DACH1	0.283485	2.04558e-229
CDCA2	0.280548	1.5608e-224
ELAPOR1	0.280203	5.79386e-224
ITPR2	0.277303	3.30449e-219
KIF11	0.276066	3.39746e-217
POLA1	0.272088	8.45812e-211
KIF15	0.270451	3.38424e-208
LMNB1	0.269757	4.23049e-207
SCLT1	0.269479	1.16083e-206
CKAP5	0.265264	4.48388e-200
KNL1	0.262235	2.04763e-195
PDZRN3	0.260784	3.33174e-193
SHISA6	0.260246	2.17673e-192
DLEU2	0.260187	2.67299e-192
KIF23	0.259819	9.64894e-192
TRPM3	0.259408	4.02883e-191
H1-5	0.258787	3.47582e-190
FANCI	0.25876	3.81642e-190
DNMT1	0.258741	4.08234e-190
SRGAP2	0.258493	9.63786e-190
RBL1	0.255456	3.30936e-185
APBB2	0.254935	1.95238e-184
SRGAP2C	0.252195	2.09356e-180
HJURP	0.252063	3.26864e-180
MT-ATP6	0.250588	4.59752e-178
DNA2	0.249992	3.35248e-177
INCENP	0.24922	4.38037e-176
OTUD7A	0.249065	7.3207e-176
GTSE1	0.249029	8.24252e-176
KIF14	0.248916	1.20115e-175
FANCA	0.248787	1.84349e-175
ANLN	0.247138	4.25817e-173
VRK1	0.246343	5.79975e-172
CENPP	0.245945	2.13302e-171
TRAPPC9	0.244428	3.00385e-169
SYNE2	0.244328	4.15239e-169
CCSER2	0.243298	1.16882e-167
EZH2	0.242176	4.35075e-166
BUB1	0.241468	4.22514e-165
CENPK	0.240568	7.50958e-164
BRCA1	0.240317	1.6742e-163
POLE	0.238913	1.4497e-161
MMS22L	0.238884	1.58914e-161
UBE2C	0.23756	1.0384e-159
CEP192	0.23697	6.62891e-159
WWOX	0.23694	7.27881e-159
PBX3	0.232759	3.19843e-153
LINC01572	0.232349	1.12758e-152
PBK	0.231382	2.17827e-151
NCAPD2	0.231005	6.89246e-151
NDC80	0.230418	4.10995e-150
KNTC1	0.230383	4.58425e-150
CDC25C	0.228248	2.9258e-147
NUF2	0.226993	1.26399e-145
FAM83D	0.226639	3.645e-145
PRIM2	0.226424	6.9143e-145
CRYBG1	0.226247	1.17209e-144
PBX1	0.225561	9.03707e-144
KIF18A	0.225507	1.06138e-143
NCAPD3	0.224881	6.79452e-143
FAF1	0.22465	1.34647e-142
LINC01515	0.224607	1.52942e-142
TICRR	0.223767	1.82224e-141
CDK5RAP2	0.222612	5.41158e-140
CCNF	0.221946	3.79923e-139
TROAP	0.221255	2.84075e-138
MT-ND5	0.221045	5.23979e-138
PRR11	0.219964	1.2e-136
KIF20B	0.219254	9.29358e-136
SRGAP2B	0.219136	1.30634e-135
ECT2	0.21825	1.66253e-134
BLM	0.217154	3.81258e-133
HMGB1	0.216328	3.99002e-132
SPAG5	0.215592	3.21046e-131
SMC2	0.215045	1.50601e-130
NKD1	0.213558	9.78835e-129
EPHB3	0.212798	8.19171e-128
CENPU	0.21186	1.11107e-126
CKAP2	0.211307	5.13248e-126
MTATP6P1	0.210746	2.41589e-125
RFC3	0.210512	4.60393e-125
PROX1	0.210363	6.94529e-125
ENSG00000227598	0.209967	2.06082e-124
NCAPH	0.209655	4.85838e-124
RGMB	0.209359	1.09397e-123
SRPK1	0.20906	2.4757e-123
C21orf58	0.207732	9.23856e-122
PTMA	0.206814	1.10968e-120
STAG1	0.206591	2.02499e-120
ZNF704	0.206532	2.37736e-120
TUBA1C	0.206319	4.21245e-120
HMGB1P5	0.205825	1.59207e-119
LDLRAD3	0.205201	8.5057e-119
CENPJ	0.205052	1.26739e-118
CHRNA7	0.204725	3.04165e-118
TUBAP2	0.203809	3.49495e-117
NCAPG	0.203721	4.41589e-117
CDK6	0.203152	1.99881e-116
POC1A	0.203014	2.87988e-116
TTK	0.202318	1.81137e-115
UGGT2	0.201441	1.82554e-114
RACGAP1	0.201252	2.99338e-114
TTF2	0.199997	7.95927e-113
H1-2	0.199104	8.11472e-112
BARD1	0.198675	2.46821e-111
MDC1	0.196609	5.01264e-109
DLGAP5	0.195478	8.96869e-108
CNTRL	0.195331	1.30369e-107
ZNF519	0.194928	3.61986e-107
STARD9	0.194869	4.2106e-107
MT-ND6	0.194734	5.92193e-107
ESCO2	0.193989	3.89337e-106
CEP128	0.193587	1.07118e-105
R3HDM1	0.193326	2.06209e-105
PLEKHA6	0.192988	4.81961e-105
SGO2	0.192767	8.3735e-105
ZNRF3	0.191386	2.62697e-103
ENSG00000280145	0.190519	2.25336e-102
NCL	0.190297	3.90339e-102
CCNB1	0.190167	5.37975e-102
CEMIP	0.190028	7.58661e-102
STRBP	0.189885	1.07861e-101
CEP152	0.189057	8.2541e-101
FANCC	0.188973	1.01457e-100
RAD51AP1	0.188397	4.15812e-100
TYMS	0.187871	1.49811e-99
TMPO	0.187444	4.23977e-99
BIRC5	0.187238	6.99774e-99
APCDD1	0.186924	1.49822e-98
WNK2	0.184838	2.27605e-96
CDK6-AS1	0.184828	2.33192e-96
NASP	0.18386	2.35336e-95
H1-4	0.183773	2.89733e-95
KIF2C	0.183558	4.82763e-95
SKA3	0.183307	8.76355e-95
PARPBP	0.180656	4.5073e-92
E2F7	0.180579	5.39345e-92
PMFBP1	0.180467	7.00053e-92
MCM10	0.180376	8.66353e-92
POU2F1	0.179977	2.19438e-91
SHCBP1	0.17987	2.81669e-91
SLCO3A1	0.17949	6.80121e-91
NFIA	0.179448	7.49752e-91
JPH1	0.178685	4.38668e-90
HNRNPA2B1	0.178493	6.83469e-90
TFDP1	0.178435	7.81693e-90
GINS1	0.178144	1.52726e-89
CEP55	0.177714	4.11059e-89
MCM3	0.177584	5.5323e-89
MT-ND4	0.177206	1.31614e-88
NRXN3	0.176207	1.28629e-87
MT-ATP8	0.175999	2.06667e-87
ITGA6	0.175604	5.06953e-87
MYB	0.175201	1.26099e-86
ENSG00000224905	0.174604	4.85763e-86
XRCC2	0.174574	5.19761e-86
AURKB	0.174525	5.79731e-86
ZNF730	0.174185	1.24768e-85
RAD54B	0.173988	1.9414e-85
GPHN	0.173975	2.00066e-85
PHACTR4	0.173069	1.52032e-84
TUBB	0.17284	2.53473e-84
H4C3	0.172592	4.39898e-84
TUBB4B	0.172395	6.82909e-84
AURKA	0.172173	1.11797e-83
H2AC17	0.171792	2.60148e-83
CHD7	0.171516	4.79541e-83
CBX5	0.171513	4.83071e-83
FARS2	0.171422	5.90294e-83
CIP2A	0.170758	2.55276e-82
FANCL	0.16983	1.9569e-81
NEIL3	0.169437	4.61894e-81
SHTN1	0.169399	5.01941e-81
CENPI	0.169347	5.63238e-81
GMNN	0.169034	1.11423e-80
SOX4	0.168812	1.80471e-80
KIF22	0.168788	1.90081e-80
HCCS-DT	0.167878	1.36928e-79
DTL	0.167815	1.56711e-79
MIS18BP1	0.167352	4.26069e-79
CDC45	0.166873	1.19399e-78
ZNF367	0.16685	1.25353e-78
SLC16A10	0.166447	2.97751e-78
HES1	0.165981	8.07468e-78
EXO1	0.165978	8.11703e-78
LIG1	0.16573	1.38046e-77
ESPL1	0.164781	1.03867e-76
CDCA8	0.164701	1.23062e-76
KIF24	0.164659	1.3439e-76
TBC1D31	0.164529	1.77095e-76
E2F8	0.164364	2.51058e-76
CDKAL1	0.164248	3.20565e-76
FANCD2	0.163859	7.29574e-76
NEK2	0.163819	7.92761e-76
FAM111B	0.163598	1.26288e-75
SRGAP2D	0.162748	7.52653e-75
PIF1	0.162489	1.29246e-74
RASAL2	0.162393	1.57864e-74
HMGA2	0.16208	3.03633e-74
ASF1B	0.161998	3.59818e-74
CDC7	0.161923	4.20607e-74
LINC00342	0.161504	1.00568e-73
CEP78	0.16087	3.74335e-73
CCDC150	0.160824	4.11392e-73
GALNT18	0.160627	6.17871e-73
RAD21	0.159877	2.89873e-72
HECW2	0.15984	3.1277e-72
CHAF1A	0.159823	3.23665e-72
ARHGAP33	0.159748	3.77659e-72
PRTFDC1	0.159714	4.04389e-72
HMMR	0.159088	1.45773e-71
NOP56	0.158766	2.81369e-71
MCM4	0.158712	3.1402e-71
ILF3	0.158052	1.20239e-70
NEURL1B	0.157634	2.80984e-70
ZGRF1	0.157612	2.93353e-70
MYO19	0.157592	3.05805e-70
ARHGAP11B	0.1573	5.51586e-70
PBRM1	0.157045	9.23034e-70
SKA2	0.157042	9.27879e-70
RECQL4	0.156557	2.46208e-69
RANBP17	0.156141	5.67456e-69
CEP72	0.156092	6.26079e-69
CACHD1	0.155584	1.72893e-68
STIL	0.155377	2.61582e-68
DDX12P	0.155299	3.05759e-68
NDUFAF6	0.155251	3.36104e-68
ZRANB3	0.155171	3.94241e-68
CEP295	0.154953	6.0833e-68
LIN52	0.154692	1.02199e-67
MT-ND3	0.154605	1.21353e-67
ALMS1	0.154033	3.76811e-67
WDR62	0.154019	3.8739e-67
CLSPN	0.153529	1.01934e-66
RANGAP1	0.153305	1.58333e-66
RRM1	0.153238	1.80499e-66
APOLD1	0.152925	3.33966e-66
HNRNPF	0.15266	5.60678e-66
HSP90AA1	0.152458	8.32861e-66
CDCA3	0.151946	2.26292e-65
ZWINT	0.150883	1.7803e-64
ACACA	0.150848	1.90481e-64
TUBGCP3	0.150422	4.34055e-64
AGO2	0.150417	4.37556e-64
MYRIP	0.150032	9.18223e-64
LRP8	0.149846	1.3143e-63
TCOF1	0.149415	2.9994e-63
SUPT16H	0.149086	5.62675e-63
NSMCE2	0.148751	1.06776e-62
H2AC13	0.148463	1.8451e-62
ADGRA3	0.148203	3.02302e-62
MSH2	0.147932	5.0586e-62
FANCB	0.147087	2.49366e-61
ROR1	0.146843	3.95302e-61
LBR	0.146691	5.26066e-61
MFSD14CP	0.146476	7.86229e-61
KIAA0586	0.145926	2.20233e-60
NUCKS1	0.145922	2.22082e-60
ENSG00000278903	0.145732	3.16545e-60
DEPDC1	0.145618	3.91013e-60
MT-CO1	0.145418	5.67807e-60
MTBP	0.145241	7.90048e-60
NRF1	0.144684	2.21877e-59
FOXM1	0.144618	2.50762e-59
SLC4A7	0.144349	4.12313e-59
KPNA3	0.144235	5.08462e-59
HP1BP3	0.144176	5.67513e-59
FARP1	0.143837	1.0587e-58
MT-ND2	0.14373	1.28916e-58
CENPA	0.143698	1.36836e-58
PDE7A	0.143654	1.48454e-58
H2AC16	0.143546	1.81024e-58
PLK4	0.143411	2.31951e-58
ZNF124	0.14317	3.60833e-58
SYK	0.143033	4.63223e-58
CTNNB1	0.143013	4.8102e-58
BCL11B	0.142907	5.83345e-58
MYBL2	0.142431	1.38996e-57
ADCY3	0.142241	1.9666e-57
SLC7A8	0.142107	2.50843e-57
CKAP2L	0.141992	3.09115e-57
PHYHIPL	0.141964	3.25211e-57
LYRM4	0.141926	3.48577e-57
MT-CO3	0.141898	3.66414e-57
MAP3K20	0.141612	6.1514e-57
PCBD2	0.141545	6.94812e-57
PCM1	0.141382	9.32881e-57
CDKN3	0.140902	2.21889e-56
MTCO1P12	0.140725	3.05295e-56
MPHOSPH9	0.140691	3.24358e-56
CRACD	0.140266	6.96499e-56
BCL11A	0.140091	9.51742e-56
PGAP1	0.139987	1.1465e-55
TEAD1	0.139957	1.20991e-55
DDX12B	0.139816	1.55676e-55
H2AZ2	0.139696	1.92963e-55
CD44	0.139514	2.6718e-55
FUS	0.139317	3.79518e-55
DTWD2	0.139216	4.53972e-55
MT-CYB	0.139004	6.62416e-55
H2AC14	0.138936	7.46902e-55
UBE2E3	0.138613	1.324e-54
MAPKAP1	0.13861	1.33094e-54
HMGB1P1	0.13859	1.37968e-54
DEK	0.138344	2.13387e-54
PRC1	0.138246	2.53506e-54
AFG2A	0.137908	4.60553e-54
NDC1	0.137373	1.17914e-53
TENT4A	0.137161	1.70999e-53
RAD54L	0.136872	2.8346e-53
BAZ1B	0.136625	4.36642e-53
ENSG00000231873	0.136205	9.08146e-53
UTRN	0.136043	1.20378e-52
CASC15	0.136007	1.27985e-52
ADK	0.135711	2.13903e-52
SGO1	0.135378	3.80667e-52
PLCB4	0.135361	3.92503e-52
XPO4	0.135114	6.00838e-52
RTTN	0.13508	6.37158e-52
KIF20A	0.1349	8.69258e-52
HS6ST2	0.134795	1.04177e-51
TUBBP1	0.134208	2.85381e-51
YPEL1	0.134171	3.03908e-51
HACD3	0.134037	3.82647e-51
PGM5	0.133977	4.24158e-51
SIPA1L2	0.133889	4.92368e-51
KREMEN1	0.13346	1.02395e-50
SMARCA2	0.13314	1.76491e-50
RFWD3	0.133066	2.00152e-50
KPNA2	0.133013	2.19045e-50
CCNA2	0.132991	2.27405e-50
ENSG00000291118	0.132907	2.62475e-50
COMMD10	0.132883	2.72974e-50
HSP90AB1	0.132858	2.8507e-50
SFPQ	0.132788	3.21002e-50
FKBP5	0.132775	3.28068e-50
PLCB1	0.132739	3.48781e-50
MT-ND4L	0.132637	4.1441e-50
SPIDR	0.132158	9.31257e-50
CENPO	0.13215	9.44302e-50
ANOS1	0.131915	1.40147e-49
ORC6	0.131796	1.71231e-49
HNRNPA1	0.131551	2.58505e-49
BRD8	0.131469	2.96415e-49
WEE1	0.1314	3.33209e-49
MTND2P28	0.131183	4.79341e-49
H2AC19	0.131066	5.82695e-49
RSRC1	0.130929	7.32396e-49
ENSG00000285756	0.130923	7.40186e-49
PTK7	0.130886	7.87552e-49
ODC1	0.130819	8.80932e-49
MYO10	0.130758	9.74271e-49
XRCC5	0.130535	1.41229e-48
ADAMTS19	0.130338	1.96128e-48
DNAH14	0.130287	2.13523e-48
ZNF37BP	0.129913	3.97123e-48
PPM1L	0.129852	4.39767e-48
MTCL1	0.129846	4.43472e-48
H2AC11	0.129823	4.61096e-48
PRSS23	0.129479	8.14169e-48
ME3	0.129254	1.1808e-47
XRN2	0.129246	1.19657e-47
BUB3	0.129242	1.20422e-47
PSPC1	0.128826	2.38925e-47
GAB2	0.128726	2.81207e-47
GPRIN3	0.128655	3.16349e-47
E2F3	0.128621	3.34166e-47
ARHGAP39	0.128424	4.61332e-47
H3C2	0.128358	5.14223e-47
COA1	0.128243	6.20322e-47
NUP205	0.128242	6.21776e-47
MACROH2A1	0.128164	7.06159e-47
HMGB1P24	0.128057	8.41529e-47
RCC1	0.128006	9.14293e-47
EGR1	0.127994	9.32806e-47
LRP4	0.127838	1.20174e-46
NOTCH1	0.127815	1.2495e-46
HSPD1	0.127481	2.15039e-46
MT-ND1	0.127365	2.59658e-46
PTPRO	0.127069	4.19515e-46
PPP1R10	0.126954	5.05517e-46
NUP210	0.126799	6.49261e-46
SNTB1	0.126678	7.89546e-46
SAE1	0.126618	8.6947e-46
MTHFD1L	0.126501	1.05048e-45
DDX46	0.126225	1.63921e-45
SLC12A2	0.126145	1.86464e-45
DHX9	0.126047	2.18267e-45
HMGB1P10	0.125974	2.45514e-45
LEF1	0.125959	2.51572e-45
ENAH	0.125915	2.69873e-45
ATR	0.125858	2.95765e-45
PKP4	0.125803	3.22793e-45
HERC2	0.125738	3.5842e-45
SPC25	0.125509	5.1743e-45
RIF1	0.125255	7.76251e-45
MSRA	0.12484	1.50402e-44
TMEM117	0.124772	1.67505e-44
HMGN2	0.124755	1.71969e-44
LRRC20	0.124622	2.12621e-44
MT-CO2	0.124493	2.60706e-44
UHRF1	0.124433	2.86744e-44
GOLIM4	0.123551	1.15602e-43
TOX	0.123516	1.22246e-43
MFHAS1	0.12349	1.27265e-43
GLRA2	0.123488	1.27566e-43
TDP1	0.123443	1.36974e-43
MIR4500HG	0.12338	1.51314e-43
TGFBR3	0.123284	1.75945e-43
NAALADL2	0.123091	2.382e-43
ARL6IP1	0.12297	2.87778e-43
TTC29	0.122771	3.93372e-43
IPO5	0.122689	4.46645e-43
ANKRD36	0.122624	4.94401e-43
PLXNA2	0.122597	5.15769e-43
CCDC138	0.12258	5.30281e-43
CTPS1	0.122543	5.61249e-43
ENSG00000282381	0.122542	5.627e-43
DDX10	0.122465	6.34292e-43
GPSM2	0.122434	6.65432e-43
ZFPM1	0.122106	1.10927e-42
ANP32E	0.122057	1.19671e-42
CEP85	0.122012	1.28333e-42
DDX11	0.121988	1.33227e-42
DGCR8	0.121928	1.4617e-42
ARID1A	0.121827	1.71088e-42
TUBA1A	0.121777	1.84953e-42
STXBP6	0.121614	2.38171e-42
GEN1	0.121316	3.77541e-42
PARP1	0.121205	4.48123e-42
CHEK1	0.121138	4.96707e-42
STARD13-AS	0.121092	5.33607e-42
CTCF	0.120525	1.27716e-41
BRI3BP	0.120363	1.63579e-41
DBF4	0.120284	1.84547e-41
ULK4	0.120256	1.92686e-41
ELOVL6	0.12025	1.94671e-41
PPIA	0.119922	3.21355e-41
ENSG00000258077	0.119838	3.65316e-41
CKS2	0.119453	6.56729e-41
ENSG00000275496	0.119338	7.81668e-41
CA8	0.119337	7.83174e-41
ARHGAP11A	0.1191	1.1227e-40
ACTG1	0.118976	1.35515e-40
PCNT	0.118974	1.35877e-40
ODF2	0.118963	1.38048e-40
CTSC	0.118813	1.7331e-40
AXIN2	0.11875	1.9068e-40
SH3D19	0.118733	1.95628e-40
VKORC1L1	0.118723	1.98493e-40
MAPK8	0.1186	2.39019e-40
G2E3	0.118498	2.79057e-40
CSE1L	0.118259	3.99733e-40
MYO5B	0.118067	5.33465e-40
MIRLET7BHG	0.117967	6.2051e-40
CDCA5	0.117876	7.1145e-40
NHSL1	0.117839	7.51483e-40
CDCA4	0.117708	9.15318e-40
VWA8	0.117182	2.00905e-39
USP31	0.117031	2.5142e-39
HIPK2	0.116979	2.71911e-39
TIMELESS	0.116928	2.93407e-39
AGTPBP1	0.116911	3.00832e-39
TRA2B	0.11683	3.39244e-39
PHIP	0.116719	4.0032e-39
MCM7	0.116343	6.98458e-39
POLD3	0.116342	6.99769e-39
IMMP2L	0.116236	8.18294e-39
S100PBP	0.116205	8.57917e-39
SORBS2	0.116128	9.61039e-39
IGF1R	0.116064	1.05611e-38
ELOVL7	0.116022	1.124e-38
ENSG00000274333	0.115711	1.77603e-38
LRRC41	0.115681	1.85689e-38
PIP4K2A	0.115613	2.05426e-38
PCNA	0.115585	2.1397e-38
WDHD1	0.115376	2.90871e-38
SUV39H2	0.115347	3.03359e-38
CDCA7	0.115263	3.43279e-38
FBXO5	0.115172	3.92398e-38
DOCK9	0.115124	4.21017e-38
GPC4	0.115113	4.27871e-38
TRABD2A	0.114869	6.11594e-38
EXPH5	0.114828	6.49117e-38
SPDL1	0.114793	6.827e-38
NECTIN3	0.114779	6.97643e-38
ENSG00000276672	0.114619	8.80364e-38
PSD3	0.11426	1.48596e-37
ENSG00000197550	0.114208	1.60121e-37
YWHAQ	0.114183	1.66012e-37
CTBP2	0.114128	1.79919e-37
ENSG00000258551	0.113969	2.26728e-37
SMOC1	0.113941	2.35968e-37
ZNF107	0.113918	2.43829e-37
PTDSS1	0.113817	2.82335e-37
SLC18A1	0.113696	3.36463e-37
ENSG00000287937	0.113676	3.46603e-37
ENSG00000256673	0.113426	4.97055e-37
DROSHA	0.113368	5.40725e-37
ST18	0.113191	6.97946e-37
KPNB1	0.113142	7.48277e-37
DCLRE1C	0.113018	8.94744e-37
SLC28A3	0.112971	9.57248e-37
SEPTIN11	0.112914	1.03831e-36
ABCC1	0.112906	1.05023e-36
MZT1	0.1128	1.22367e-36
INVS	0.11249	1.90919e-36
CDC25A	0.112405	2.15481e-36
KLF12	0.112376	2.24742e-36
RCC2	0.112306	2.48294e-36
ANP32B	0.112297	2.51538e-36
UCK2	0.112165	3.03436e-36
CHD6	0.112141	3.14196e-36
ACOT7	0.111926	4.26976e-36
EIF3A	0.111899	4.43634e-36
LYN	0.111813	5.01021e-36
FOSB	0.111804	5.07318e-36
SIPA1L1	0.11172	5.72043e-36
CFTR	0.111681	6.04844e-36
MASTL	0.111622	6.57899e-36
CHRM3	0.111551	7.27682e-36
NUP93	0.111437	8.55175e-36
MCM8	0.111241	1.12804e-35
OXCT1	0.111232	1.14198e-35
SSX2IP	0.11109	1.39652e-35
ANKRD36C	0.110754	2.24507e-35
ONECUT2	0.110752	2.25016e-35
TRAF3	0.110585	2.84561e-35
RBMX	0.110548	2.99736e-35
PDE4B	0.110542	3.02369e-35
SLC38A11	0.110517	3.13139e-35
PUS7	0.110467	3.3591e-35
GMPS	0.110292	4.29557e-35
DTYMK	0.11013	5.39136e-35
MRPS27	0.110104	5.58779e-35
CEP57L1	0.110096	5.65496e-35
PRKACB	0.110052	6.01588e-35
TEX2	0.110034	6.17003e-35
TMTC4	0.110018	6.30549e-35
POLR1A	0.109816	8.36176e-35
JADE3	0.10978	8.79196e-35
MLEC	0.109612	1.11097e-34
CHCHD6	0.109537	1.23498e-34
IPO9	0.109186	2.01038e-34
SCMH1	0.109057	2.4061e-34
ZNF93	0.10897	2.71227e-34
MAP3K4	0.108819	3.34487e-34
WDPCP	0.10877	3.57965e-34
JADE1	0.108674	4.08779e-34
DOCK1	0.108439	5.65606e-34
H2AC20	0.108422	5.78834e-34
MAP7	0.108251	7.31961e-34
PRC1-AS1	0.108174	8.14099e-34
HAUS8	0.108138	8.5547e-34
GRIK2	0.108051	9.64165e-34
ATF7IP	0.107943	1.11911e-33
H2AZ1	0.107903	1.18118e-33
CCDC88C	0.107892	1.19897e-33
PTTG1	0.107888	1.20654e-33
NEO1	0.107183	3.16418e-33
ENSG00000287117	0.107092	3.57953e-33
NDE1	0.107057	3.75311e-33
ENSG00000290474	0.107036	3.8642e-33
FERMT1	0.107034	3.87581e-33
KIF7	0.107018	3.95784e-33
USP1	0.107013	3.98733e-33
TRAPPC10	0.106993	4.09348e-33
ZNF682	0.106931	4.45513e-33
ENSG00000232063	0.10683	5.10966e-33
BAZ1A	0.106743	5.75046e-33
CCDC77	0.106673	6.32536e-33
TSPAN5	0.106576	7.21725e-33
FANCM	0.106358	9.68596e-33
ENSG00000276077	0.106356	9.71797e-33
KLHL23	0.106169	1.25038e-32
GUSBP17	0.105986	1.60202e-32
CENPM	0.105843	1.94065e-32
IQCK	0.105773	2.13295e-32
PTBP2	0.105634	2.57007e-32
NAA15	0.105526	2.97224e-32
KIAA1549L	0.10545	3.28914e-32
SMPD4BP	0.105309	3.97387e-32
ENSG00000231252	0.105285	4.1032e-32
NUAK2	0.105173	4.76873e-32
TEX9	0.105155	4.88544e-32
DNAJC1	0.105124	5.0882e-32
TBC1D16	0.105119	5.12096e-32
AOPEP	0.104753	8.34395e-32
HNRNPA3	0.104724	8.68052e-32
RAD18	0.104416	1.30648e-31
MECOM	0.1044	1.33528e-31
DNAH6	0.104255	1.61699e-31
CEP135	0.103945	2.43911e-31
MEGF9	0.103763	3.10198e-31
HMGB3	0.103578	3.95797e-31
NUP155	0.10319	6.58967e-31
EXOC6	0.102932	9.23105e-31
DIS3L2	0.102882	9.85691e-31
MGST1	0.102768	1.14442e-30
CELF2	0.102708	1.23809e-30
FGGY	0.10269	1.26719e-30
DLC1	0.102461	1.70689e-30
BORA	0.102196	2.41002e-30
NHS	0.102107	2.70488e-30
REV3L	0.102106	2.70839e-30
NUP160	0.101942	3.35228e-30
NLK	0.101917	3.46143e-30
NUP62CL	0.101627	5.03733e-30
CTNNAL1	0.101569	5.42955e-30
PDS5B	0.101445	6.36977e-30
SRSF7	0.101377	6.95592e-30
MLXIP	0.101315	7.5308e-30
RNGTT	0.101249	8.19582e-30
EPB41L2	0.101217	8.54263e-30
NPM1	0.101125	9.62161e-30
SKA1	0.101006	1.12113e-29
TBC1D1	0.100966	1.17969e-29
KNSTRN	0.100785	1.48845e-29
DNAJA1	0.100742	1.57106e-29
CASC17	0.10063	1.81526e-29
ORC1	0.100557	1.99215e-29
RUNX1	0.100509	2.11719e-29
DMPK	0.100502	2.13618e-29
NIN	0.100463	2.2458e-29
E2F2	0.100385	2.48157e-29
FTO	0.100239	2.98809e-29

### Sheet: revCSC
gene_name	Pearson_r	p_value
ITGB4	0.490121	0
SORL1	0.474424	0
ANXA3	0.420794	0
KRT18	0.398697	0
NEAT1	0.326211	2.28675e-307
CAPN5	0.299539	3.60384e-257
SLC2A1	0.2987	1.13054e-255
MYOF	0.278029	2.15819e-220
DAPK1	0.27053	2.53763e-208
NDRG1	0.27032	5.45487e-208
FLNB	0.263235	6.03661e-197
CALB1	0.246121	1.19968e-171
SLC2A3	0.243786	2.41294e-168
PRAG1	0.239372	3.38246e-162
ASS1	0.234023	6.4591e-155
GPRC5A	0.233923	8.80499e-155
ESYT2	0.229913	1.90903e-149
RBCK1	0.229868	2.18859e-149
ITGA2	0.226576	4.4022e-145
F3	0.225376	1.5636e-143
AHNAK	0.222647	4.88621e-140
PAG1	0.21612	7.20384e-132
VEGFA	0.213636	7.88631e-129
SEMA3B	0.213447	1.33463e-128
P4HA1	0.211107	8.92505e-126
NPSR1-AS1	0.210711	2.66238e-125
LAMA5	0.210654	3.11475e-125
ACSS2	0.205219	8.1003e-119
CLMN	0.203762	3.95882e-117
MGAM2	0.199646	1.98561e-112
PLAUR	0.198511	3.77148e-111
DNM2	0.198035	1.28688e-110
NPEPPS	0.197886	1.89149e-110
HSPG2	0.197603	3.91938e-110
ANXA2	0.196872	2.55704e-109
SHROOM3	0.196565	5.60674e-109
RIN2	0.196542	5.94804e-109
PPP2R2A	0.196505	6.53494e-109
AREG	0.196413	8.2751e-109
PGK1	0.19532	1.34115e-107
ANXA11	0.192916	5.7706e-105
ADAM9	0.191628	1.4409e-103
STS	0.190354	3.3932e-102
ANXA1	0.187464	4.03413e-99
ANXA5	0.185822	2.14699e-97
HKDC1	0.185532	4.31318e-97
ACTN4	0.184283	8.58929e-96
BCL2L1	0.182011	1.87574e-93
IGFL2-AS1	0.181188	1.29775e-92
GSN	0.180225	1.23186e-91
GCNT3	0.179357	9.26143e-91
FAM13A	0.176088	1.68857e-87
AGRN	0.175967	2.22401e-87
PIK3C2A	0.175334	9.33013e-87
SOX9	0.174111	1.47327e-85
WWC1	0.173025	1.67838e-84
EPHA2	0.169996	1.36177e-81
KRT19	0.168351	4.91469e-80
EPB41L1	0.168316	5.3036e-80
EZR	0.167462	3.35604e-79
GPI	0.167136	6.77695e-79
SMAD3	0.166643	1.95762e-78
TMEM45B	0.166105	6.19425e-78
BLCAP	0.165193	4.33146e-77
DOCK5	0.163821	7.89975e-76
RHPN2	0.163509	1.52475e-75
GRB10	0.163359	2.09047e-75
EGLN3	0.163261	2.56338e-75
LRP1	0.162855	6.01621e-75
CD47	0.160481	8.34975e-73
KRT8	0.159988	2.3064e-72
TNIP1	0.159203	1.1523e-71
C6orf132	0.158729	3.03834e-71
MUC12	0.158127	1.03386e-70
CYP3A5	0.156876	1.29619e-69
BNIP3L	0.156673	1.95358e-69
FRMD5	0.156178	5.26878e-69
FUT11	0.155278	3.18588e-68
CLIC5	0.155181	3.86687e-68
PFKFB4	0.153751	6.57207e-67
MTUS1	0.153463	1.15875e-66
SEMA4B	0.153359	1.42248e-66
TMPRSS4	0.153047	2.62966e-66
PTPN14	0.152165	1.47463e-65
CALCOCO1	0.15164	4.10085e-65
CD2AP	0.151627	4.20529e-65
PARD6B	0.150914	1.67839e-64
PLXNB2	0.150278	5.72041e-64
TMC5	0.14969	1.77237e-63
CACNG4	0.149341	3.45594e-63
MIR4435-2HG	0.149257	4.06239e-63
LDLR	0.148478	1.79538e-62
SLC11A2	0.146117	1.54184e-60
ENSG00000257831	0.145665	3.58651e-60
MBNL2	0.145654	3.65972e-60
RRBP1	0.145066	1.09321e-59
RPL37A	0.145056	1.11403e-59
ENSG00000280441	0.143983	8.1016e-59
BAIAP2L2	0.143884	9.7135e-59
FNDC3B	0.143632	1.54405e-58
LRCH1	0.143244	3.14654e-58
ENSG00000261499	0.142841	6.5818e-58
MUC1	0.142774	7.44409e-58
SPTBN1	0.142207	2.09132e-57
PMEPA1	0.141637	5.87952e-57
GOLGA4	0.141434	8.49265e-57
PPL	0.140772	2.80419e-56
CHD2	0.140436	5.1306e-56
LMO7	0.138465	1.72062e-54
HPCAL1	0.138116	3.19069e-54
CCN2	0.138063	3.50388e-54
CDA	0.137764	5.92876e-54
PPP1R13L	0.137605	7.84165e-54
KCNK5	0.137279	1.39009e-53
TOM1L2	0.13623	8.69758e-53
PLAC8	0.135999	1.29868e-52
NFAT5	0.135884	1.58625e-52
SPTAN1	0.135534	2.90694e-52
ARHGAP12	0.135106	6.09602e-52
ENSG00000274615	0.134873	9.10602e-52
PTPRR	0.134671	1.28982e-51
RAB11FIP1	0.134566	1.54369e-51
LRRC1	0.13419	2.94342e-51
SCD	0.134094	3.47021e-51
NEDD4	0.133427	1.08309e-50
HK2	0.133356	1.222e-50
ERO1A	0.133177	1.65718e-50
TRIM14	0.132951	2.43522e-50
DYNC2I1	0.13264	4.1204e-50
ANXA4	0.13182	1.64383e-49
SLC2A14	0.131776	1.7715e-49
ENSG00000277196	0.131079	5.70191e-49
MYO18A	0.130723	1.03362e-48
MIR34AHG	0.130706	1.06211e-48
OCLN	0.130655	1.15689e-48
FDFT1	0.130438	1.66169e-48
LIMA1	0.130066	3.08321e-48
MUC13	0.129967	3.63402e-48
PDXK	0.129316	1.06575e-47
DPYSL2	0.129215	1.25834e-47
MUC4	0.129203	1.28412e-47
PDK1	0.129181	1.33075e-47
CDK19	0.128575	3.60205e-47
STK38	0.12799	9.38342e-47
KIAA1217	0.12771	1.48124e-46
WDR45B	0.127704	1.49622e-46
FHIP1A	0.127695	1.51896e-46
TSPAN8	0.126947	5.11609e-46
CYP2S1	0.126447	1.14633e-45
PKM	0.126154	1.8369e-45
LAMB3	0.126142	1.87393e-45
ARHGAP42	0.125984	2.41573e-45
POF1B	0.125852	2.98401e-45
CASC19	0.12577	3.40436e-45
CORO2A	0.125341	6.76414e-45
SLC6A20	0.125005	1.15626e-44
SLC2A1-DT	0.124657	2.01145e-44
GDF15	0.124412	2.96445e-44
VSNL1	0.124187	4.23798e-44
KIZ	0.123968	5.99284e-44
NIBAN2	0.123417	1.42828e-43
LINC03098	0.123315	1.67535e-43
PICALM	0.123155	2.15345e-43
JUP	0.122835	3.55864e-43
GBE1	0.122332	7.80181e-43
USH1C	0.121972	1.366e-42
SRRM2	0.121903	1.51995e-42
SLCO2B1	0.121779	1.84404e-42
SH3RF2	0.121373	3.45763e-42
CCNY	0.121252	4.16914e-42
MINDY2	0.121108	5.20492e-42
TJP3	0.120685	9.97647e-42
MINK1	0.120627	1.09066e-41
SETD5	0.120389	1.57294e-41
CREB3L1	0.120058	2.61054e-41
ENSG00000250509	0.119833	3.68229e-41
FLNA	0.119547	5.69044e-41
USP53	0.119426	6.84037e-41
WDR11-DT	0.119227	9.25051e-41
LPIN3	0.119141	1.05389e-40
HILPDA	0.119097	1.12779e-40
ENSG00000278996	0.118771	1.84594e-40
SCNN1A	0.118464	2.9375e-40
RNF24	0.118309	3.70775e-40
SEC31A	0.118067	5.33666e-40
OPTN	0.118006	5.85131e-40
LIPH	0.117157	2.08593e-39
INSIG2	0.116904	3.04148e-39
STK24	0.11684	3.34376e-39
SFN	0.116651	4.42848e-39
LSS	0.116135	9.50736e-39
ZNF292	0.116003	1.1553e-38
LPCAT4	0.115728	1.73436e-38
TPM4	0.115392	2.83949e-38
HELZ	0.115371	2.92814e-38
LGALS3	0.114999	5.0564e-38
LPP	0.114836	6.41398e-38
PRELID2	0.114502	1.04424e-37
DLEC1	0.114497	1.05193e-37
PLEKHM1	0.113953	2.31826e-37
CDH17	0.113777	2.99076e-37
KIAA1522	0.113245	6.4541e-37
ARPC2	0.113113	7.80881e-37
TINAGL1	0.11289	1.07517e-36
NECTIN2	0.112876	1.09653e-36
SH3D21	0.112752	1.31173e-36
KDM3A	0.112243	2.7164e-36
SLC6A8	0.112218	2.81567e-36
IGF2BP2	0.112176	2.98902e-36
ALS2CL	0.112115	3.2584e-36
ITGA3	0.112085	3.40187e-36
MICAL3	0.111731	5.63013e-36
C11orf80	0.111604	6.74248e-36
MYO1E	0.111482	8.02289e-36
PIAS1	0.111451	8.38309e-36
FAM114A1	0.11131	1.02343e-35
DDIT4	0.11127	1.0832e-35
PKN2	0.110872	1.9013e-35
MACC1	0.110798	2.10906e-35
IGSF1	0.110742	2.28085e-35
CLU	0.110453	3.42532e-35
ABCA2	0.110451	3.43437e-35
DENND1A	0.110369	3.85505e-35
CTTN	0.110298	4.2616e-35
CSF2RA	0.110276	4.39491e-35
B4GALNT3	0.110191	4.95222e-35
MALT1	0.109932	7.11512e-35
SREBF2	0.109317	1.67631e-34
CDC42BPB	0.109144	2.13066e-34
MPRIP	0.108988	2.64483e-34
EEF2K	0.108986	2.6549e-34
BACE2	0.108968	2.72141e-34
RAB1A	0.108803	3.42069e-34
SNX25	0.108261	7.22447e-34
SREBF1	0.108101	9.0009e-34
ATXN1	0.107926	1.14443e-33
MALAT1	0.107853	1.26563e-33
YEATS2	0.107364	2.46987e-33
PNKD	0.107129	3.40366e-33
AMOTL2	0.107014	3.97877e-33
RNF149	0.106959	4.28666e-33
ADGRG6	0.106718	5.94818e-33
SLCO4A1	0.106674	6.31945e-33
PFKP	0.106258	1.10958e-32
IL34	0.105983	1.6067e-32
CD55	0.105939	1.70476e-32
YAP1	0.105876	1.85723e-32
ALDOA	0.105808	2.03419e-32
CHMP4B	0.105711	2.3182e-32
SLC1A1	0.105692	2.37938e-32
LAMB2	0.105461	3.24403e-32
HLA-C	0.10541	3.47095e-32
LINC03061	0.105336	3.83316e-32
GOLGA2	0.105311	3.9622e-32
RUNX2	0.105004	5.97262e-32
LLGL2	0.104959	6.34625e-32
MYH9	0.104805	7.79127e-32
DHRS3	0.104726	8.6516e-32
TMEM184B	0.1046	1.02318e-31
ENSG00000286016	0.104392	1.34864e-31
NFRKB	0.104301	1.52152e-31
GALNT5	0.103869	2.69741e-31
HFM1	0.103663	3.5379e-31
ALDH18A1	0.103457	4.64186e-31
PLCD3	0.103347	5.36364e-31
DDB2	0.103313	5.60322e-31
COL17A1	0.103033	8.09711e-31
HEPH	0.102833	1.05071e-30
P4HA2	0.102594	1.43663e-30
UBE2H	0.1025	1.62323e-30
RAP1B	0.102401	1.84572e-30
OSBPL3	0.102383	1.89144e-30
RBPMS	0.102355	1.95989e-30
ENO2	0.102331	2.02303e-30
ANO9	0.102156	2.54074e-30
MYO15B	0.101982	3.18038e-30
LINC02649	0.101892	3.57433e-30
RNF152	0.101777	4.14982e-30
MKNK1	0.101701	4.57799e-30
SERPINB1	0.101683	4.68491e-30
WWC2	0.101564	5.46743e-30
TAPBP	0.101559	5.50281e-30
LINC01473	0.10136	7.10702e-30
ROCK2	0.101238	8.32208e-30
FHL2	0.101133	9.51516e-30
NPIPB4	0.101094	1.00125e-29
ATP8A1	0.100101	3.56399e-29
ZHX2	0.100044	3.82953e-29
FRY	0.100021	3.94521e-29

### Sheet: pHH2AX
gene_name	Pearson_r	p_value
PINCR	0.363131	0
MUC2	0.35493	0
FLG-AS1	0.338284	0
MDM2	0.330155	0
LAMA3	0.290213	0
DDB2	0.287562	0
IGFL2-AS1	0.283992	0
ENSG00000226965	0.268763	0
INPP5D	0.255009	0
ALDH7A1	0.253628	0
HRNR	0.248077	0
KITLG	0.247439	0
INPP4A	0.246442	0
ENSG00000278932	0.243051	2.87e-322
FAM169A	0.242396	1.6927e-320
ASTN2	0.241657	1.682807e-318
OSBPL3	0.241074	6.2609194e-317
NXN	0.239892	9.2983786694e-314
NEAT1	0.237994	0.00E+00
ABCA12	0.234874	1.74E-300
PSTPIP2	0.226417	7.97E-279
PVT1	0.225398	2.83E-276
KIAA1217	0.22472	1.39E-274
ARHGAP30	0.224498	4.95E-274
COL17A1	0.223323	4.04E-271
BCL2L1	0.218245	9.97E-259
AREG	0.217226	2.82E-256
UNC5B	0.214562	6.20E-250
MIR34AHG	0.209821	7.40E-239
ZMAT3	0.209463	4.95E-238
DGKA	0.208511	7.63E-236
RUNX2	0.208371	1.60E-235
PTCHD4	0.207953	1.44E-234
LINC01707	0.206458	3.67E-231
CDKN1A	0.205997	4.05E-230
LINC00589	0.205825	9.95E-230
PPM1D	0.204939	9.89E-228
ENSG00000283294	0.201461	5.58E-220
PTPRE	0.198732	5.36E-214
SULF2	0.197577	1.72E-211
HHAT	0.197513	2.37E-211
MIR3659HG	0.197237	9.33E-211
EMP1	0.196931	4.27E-210
DOK7	0.196774	9.29E-210
ACER2	0.194112	4.55E-204
ANK1	0.192411	1.78E-200
FDXR	0.189774	5.63E-195
HSPG2	0.188173	1.12E-191
GAS6-AS1	0.188002	2.52E-191
PTPRU	0.187504	2.63E-190
NDUFAF6	0.187365	5.05E-190
NFAT5	0.186449	3.72E-188
GRIK4	0.185922	4.36E-187
CPM	0.185398	5.01E-186
MYOF	0.18461	1.94E-184
ANO1	0.181817	7.18E-179
FLG	0.179859	5.10E-175
POLH	0.178958	2.91E-173
DRAM1	0.178664	1.08E-172
RRM2B	0.17814	1.12E-171
UBASH3B	0.178086	1.43E-171
F5	0.175987	1.55E-167
TSPEAR	0.174887	1.93E-165
MCC	0.174725	3.91E-165
SERPINB5	0.173917	1.33E-163
ENSG00000251095	0.173756	2.66E-163
PITPNC1	0.173406	1.22E-162
TGFA	0.172944	8.94E-162
NABP1	0.171759	1.47E-159
CD70	0.171463	5.21E-159
PRAG1	0.170284	7.96E-157
MAST4	0.169785	6.61E-156
GALNT5	0.169167	9.00E-155
CASC19	0.168757	5.06E-154
ALOX5	0.168425	2.05E-153
C6orf132	0.168281	3.74E-153
ASCC3	0.167926	1.66E-152
UBAP2	0.167811	2.68E-152
NECTIN4	0.167257	2.71E-151
XPC	0.167163	4.01E-151
CUL9	0.16701	7.58E-151
LINC01036	0.165718	1.60E-148
BLCAP	0.165004	3.04E-147
SNCA	0.163243	4.06E-144
ANXA1	0.162982	1.17E-143
PHAX	0.162684	3.91E-143
ENSG00000228793	0.161	3.45E-140
TM7SF3	0.160829	6.84E-140
ADGRG6	0.160208	8.17E-139
TNFAIP8	0.160153	1.02E-138
CYP3A5	0.159641	7.77E-138
FGD3	0.159216	4.19E-137
MPRIP	0.158776	2.38E-136
TNFSF15	0.158594	4.90E-136
SRGAP3	0.157923	6.86E-135
FAS	0.157344	6.62E-134
ENSG00000286050	0.157136	1.49E-133
BEND6	0.157112	1.64E-133
ENSG00000268460	0.156641	1.03E-132
BBC3	0.156528	1.59E-132
MIR4435-2HG	0.156216	5.36E-132
MACF1	0.156017	1.16E-131
LIMA1	0.155797	2.71E-131
COMMD1	0.154672	2.07E-129
CSF2RA	0.154062	2.15E-128
ADGRF1	0.153925	3.63E-128
CLEC16A	0.153475	2.02E-127
PTAFR	0.15334	3.37E-127
RASAL2	0.152775	2.89E-126
DOCK3	0.152559	6.55E-126
ITGA3	0.15252	7.59E-126
RASAL1	0.152478	8.88E-126
HDAC9	0.152404	1.18E-125
CHD9NB	0.152302	1.73E-125
PLK2	0.151244	9.28E-124
TBC1D2	0.151105	1.56E-123
IGF2BP3	0.150564	1.18E-122
BTBD10	0.150388	2.28E-122
MYBPHL	0.150282	3.39E-122
WWC1	0.150179	4.97E-122
SHROOM3	0.149945	1.19E-121
PLK3	0.149146	2.29E-120
ENSG00000253474	0.148999	3.95E-120
EPB41L1	0.148816	7.76E-120
UHRF1	0.148547	2.09E-119
ATF3	0.148392	3.70E-119
PURPL	0.148194	7.67E-119
ENSG00000279208	0.148134	9.53E-119
EPHA2	0.14807	1.21E-118
LINC02099	0.147978	1.69E-118
FGFR2	0.147731	4.19E-118
FAM13C	0.146544	3.16E-116
PCNX2	0.145894	3.34E-115
BTBD19	0.145799	4.69E-115
ANKRD33B	0.145467	1.56E-114
YBX3	0.145316	2.68E-114
PLAC8	0.144746	2.08E-113
GAS7	0.14442	6.66E-113
DLG1	0.144119	1.95E-112
ENSG00000253715	0.144065	2.37E-112
MAPKBP1	0.143842	5.24E-112
PTPN13	0.143553	1.46E-111
SIL1	0.14259	4.43E-110
MT-ND6	0.14246	7.00E-110
VPS13D	0.142228	1.59E-109
PLEKHG1	0.142062	2.85E-109
SORT1	0.141973	3.89E-109
LINC03036	0.141821	6.63E-109
SAV1	0.141741	8.76E-109
ANXA2	0.141639	1.25E-108

### Sheet: EGF Response Genes
gene_symbol_20_40min
FOS
JUN
EGR1
HES1
ATF3
BTG2
JUNB
KLF2
ZFP36
CARF
CEBPB
ID1
MBNL1
NFIB
PIAS1
EGR3
NR4A1
NR4A2
FOSB
KLF10
KLF6
NR4A3
SNAI2
TIPARP
ZFP36L1
Gene list taken from Amit et al. “A module of negative feedback regulators defines growth factor signaling”. Nature Genetics 39.4 (2007), pp. 503–12.
